# Generative modeling of biological shapes and images using a probabilistic *α*-shape sampler

**DOI:** 10.1101/2024.01.09.574919

**Authors:** Emily T. Winn-Nuñez, Hadley Witt, Dhananjay Bhaskar, Ryan Y. Huang, Jonathan S. Reichner, Ian Y. Wong, Lorin Crawford

**Affiliations:** Division of Applied Mathematics, Brown University, Providence, RI, USA; Graduate Program in Pathobiology, Brown University, Providence, RI, USA; Division of Surgical Research, Department of Surgery, Rhode Island Hospital, Providence, RI, USA; Department of Genetics, Yale School of Medicine, New Haven, CT USA; Department of Computer Science, Brown University, Providence, RI USA; School of Engineering, Legoretta Cancer Center, Brown University, Providence, RI USA; Microsoft Research, Cambridge, MA, USA; Department of Biostatistics, Brown University, Providence, RI, USA; Center for Computational Molecular Biology, Brown University, Providence, RI, USA

## Abstract

Understanding morphological variation is an important task in many areas of computational biology. Recent studies have focused on developing computational tools for the task of sub-image selection which aims at identifying structural features that best describe the variation between classes of shapes. A major part in assessing the utility of these approaches is to demonstrate their performance on both simulated and real datasets. However, when creating a model for shape statistics, real data can be difficult to access and the sample sizes for these data are often small due to them being expensive to collect. Meanwhile, the current landscape of generative models for shapes has been mostly limited to approaches that use black-box inference—making it difficult to systematically assess the power and calibration of sub-image models. In this paper, we introduce the *α*-shape sampler: a probabilistic framework for generating realistic 2D and 3D shapes based on probability distributions which can be learned from real data. We demonstrate our framework using proof-of-concept examples and in two real applications in biology where we generate (*i*) 2D images of healthy and septic neutrophils and (*ii*) 3D computed tomography (CT) scans of primate mandibular molars. The *α*-shape sampler R package is open-source and can be downloaded at https://github.com/lcrawlab/ashapesampler.

**Author Summary:** Using shapes and images to understand genotypic and phenotypic variation has proven to be an effective strategy in many biological applications. Unfortunately, shape data can be expensive to collect and, as a result, sample sizes for analyses are often small. Despite methodological advancements in shape statistics and machine learning, benchmarking standards for evaluating new computational tools via data simulation is still underdeveloped. In this paper, we present a probability-based pipeline called the *α*-shape sampler which has the flexibility to generate new and unobserved shapes based on an input set of data. We extensively evaluate the generative capabilities of our pipeline using 2D cellular images of neutrophils and 3D mandibular molars from two different suborders of primates.
