## Supplementary Table 1 for "Generative modeling of biological shapes and images using a probabilistic *α*-shape sampler"

### Sheet: Sheet1
Generated Annulus	Estimated Inner Radius	Estimated Outer Radius	Estimated Thickness
1	0.257	0.744	0.487
2	0.252	0.745	0.493
3	0.252	0.747	0.495
4	0.241	0.743	0.502
5	0.25	0.747	0.497
6	0.253	0.739	0.486
7	0.248	0.743	0.495
8	0.253	0.744	0.491
9	0.247	0.745	0.499
10	0.258	0.746	0.488
RMSE	0.005	0.006	0.008
