## Supplementary Table 2 for "Generative modeling of biological shapes and images using a probabilistic *α*-shape sampler"

### Sheet: Sheet1
Generated Torus	Estimated Major Radius	Estimate Minor Radius
1	0.748	0.276
2	0.748	0.276
3	0.748	0.276
4	0.749	0.274
5	0.747	0.276
6	0.748	0.274
7	0.747	0.277
8	0.747	0.277
9	0.748	0.276
10	0.748	0.277
RMSE	0.002	0.026
