## Supplementary Table 4 for "Generative modeling of biological shapes and images using a probabilistic *α*-shape sampler"

### Sheet: Sheet1
Group #1	Group #2	Mean Euclidean Distance (Standard Deviation)
Microcebus (Real)	Microcebus (Generated)	0.0159 (0.0034)
Tarsius (Real)	Tarsius (Generated)	0.0164 (0.0030)
Microcebus (Real)	Tarsius (Real)	0.0216 (0.0033)
Microcebus (Generated)	Tarsius (Real)	0.0258 (0.0026)
Microcebus (Real)	Tarsius (Generated)	0.0236 (0.0027)
Microcebus (Generated)	Tarsius (Generated)	0.0264 (0.0023)
